# Long read-based *de novo* assembly of low complex metagenome samples results in finished genomes and reveals insights into strain diversity and an active phage system

**DOI:** 10.1101/476747

**Authors:** Vincent Somerville, Stefanie Lutz, Michael Schmid, Daniel Frei, Aline Moser, Stefan Irmler, Jürg E. Frey, Christian H. Ahrens

## Abstract

**Background:** Complete and contiguous genome assemblies greatly improve the quality of subsequent systems-wide functional profiling studies and the ability to gain novel biological insights. While a *de novo* genome assembly of an isolated bacterial strain is in most cases straightforward, more informative data about co-existing bacteria as well as synergistic and antagonistic effects can be obtained from a direct analysis of microbial communities. However, the complexity of metagenomic samples represents a major challenge. While third generation sequencing technologies have been suggested to enable finished metagenome-assembled-genomes, to our knowledge, the complete genome assembly of all dominant strains in a microbiome sample has not been shown so far. Natural whey starter cultures (NWCs) are used in the production of cheese and represent low complex microbiomes. Previous studies of Swiss Gruyère and selected Italian hard cheeses, mostly based on amplicon-based metagenomics, concurred that three species generally pre-dominate: *Streptococcus thermophilus*, *Lactobacillus helveticus* and *Lactobacillus delbrueckii*.

**Results:** Two NWCs from Swiss Gruyère producers were subjected to whole metagenome shotgun sequencing using Pacific Biosciences Sequel, Oxford Nanopore Technologies MinION and Illumina MiSeq platforms. We achieved the complete assembly of all dominant bacterial genomes from these low complex NWCs, which was corroborated by a 16S rRNA based amplicon survey. Moreover, two distinct *L. helveticus* strains were successfully co-assembled from the same sample. Besides bacterial genomes, we could also assemble several bacterial plasmids as well as phages and a corresponding prophage. Biologically relevant insights could be uncovered by linking the plasmids and phages to their respective host genomes using DNA methylation motifs on the plasmids and by matching prokaryotic CRISPR spacers with the corresponding protospacers on the phages. These results could only be achieved by employing third generation, long-read sequencing data able to span intragenomic as well as intergenomic repeats.

**Conclusions:** Here, we demonstrate the feasibility of complete *de novo* genome assembly of all dominant strains from low complex NWC’s based on whole metagenomics shotgun sequencing data. This allowed to gain novel biological insights and is a fundamental basis for subsequent systems-wide omic analyses, functional profiling and phenotype to genotype analysis of specific microbial communities.
