## Supplementary material for "Long read-based *de novo* assembly of low complex metagenome samples results in finished genomes and reveals insights into strain diversity and an active phage system"

### Sheet: Quast analysis
Additional File 2: Overview of the various metrics employed to evaluate each genome polishing step for NWC_2 using QUAST [1].
Genome	Polishing	Arrow1			Freebayes1			Racon1		Freebayes2								Arrow2			Freebayes3							Final assembly
	Step	1	2	3	1	2	3	1	2	1	2	3	4	5	6	7	8	1	2	3	1	2	3	4	5	6	7
	Total length (bp)	8743443	8744517	8744652	8744426	8744421	8744409	8901817	8913802	8845543	8844333	8849230	8849175	8849169	8849182	8849170	8849182	8831679	8826075	8823350	8820064	8819898	8819894	8819884	8819889	8819883	8819889	8819883
	# contigs	10	10	10	10	10	10	10	10	11	11	10	10	10	10	10	10	10	10	10	10	10	10	10	10	10	10	10
	Largest contig	2239687	2240767	2240907	2240824	2240825	2240819	2307585	2315792	2283492	2282910	2282823	2282795	2282787	2282790	2282787	2282790	2279205	2274340	2271843	2269262	2269182	2269184	2269178	2269179	2269177	2269179	2269177
	Total length	8743443	8744517	8744652	8744426	8744421	8744409	8901817	8913802	8845543	8844333	8849230	8849175	8849169	8849182	8849170	8849182	8831679	8826075	8823350	8820064	8819898	8819894	8819884	8819889	8819883	8819889	8819883
	GC (%)	40.73	40.73	40.73	40.73	40.73	40.73	40.42	40.42	40.67	40.67	40.67	40.67	40.67	40.67	40.67	40.67	40.74	40.74	40.74	40.74	40.74	40.74	40.74	40.74	40.74	40.74	40.74
	N50	2208794	2208766	2208768	2208754	2208757	2208755	2228998	2229557	2217825	2217545	2217540	2217531	2217528	2217531	2217528	2217531	2211492	2211477	2211250	2210822	2210808	2210811	2210809	2210811	2210809	2210811	2210809
	# misassemblies	26	25	25	25	25	25	29	40	10	11	12	12	12	12	12	12	16	14	4	0	0	0	0	0	0	0	0
	# misassembled contigs	6	6	6	6	6	6	3	4	4	4	4	4	4	4	4	4	3	3	1	0	0	0	0	0	0	0	0
	Unaligned length	2827	2839	3000	2820	2819	2819	54341	46848	52080	50278	31938	31791	31791	31791	31791	31791	3442	984	0	0	0	0	0	0	0	0	0
	Genome fraction (%)	98.372	98.384	98.382	98.385	98.385	98.385	99.338	99.465	99.402	99.422	99.701	99.702	99.702	99.702	99.702	99.702	99.962	99.977	99.997	100	100	100	100	100	100	100	100
	Duplication ratio	1.007	1.007	1.007	1.007	1.007	1.007	1.01	1.011	1.003	1.003	1.003	1.003	1.003	1.003	1.003	1.003	1.001	1.001	1	1	1	1	1	1	1	1	1
	# N's per 100 kbp	0	0	0	0	0	0	0	0	0	0	0	0	0	0	0	0	0	0	0	0	0	0	0	0	0	0	0
	# mismatches per 100 kbp	16.33	16.17	15.87	7.19	4.11	5.82	134.76	135.98	61.42	57.5	58.9	58.21	59.78	59.2	60.15	59.26	16.62	14.53	13.54	14.6	3.7	0.29	2.21	0.01	2.14	0.01	2.15
	# indels per 100 kbp	6.12	6.57	5.94	1.31	1.21	1.36	585.81	565.56	116.14	111.61	110.88	110.74	110.66	110.58	110.61	110.58	4.93	4.29	4.24	3.72	0.42	0.09	0.19	0	0.18	0	0.18
S. thermophilus NWC_2_1	# Ideel predicted genes			2006			2005		4123								2094			2050								2048
	% genes are pseudogenes			0.100698			0.0992519		0.884793								0.149952			0.0980488								0.097168
	# pseudogenes			202			199		3648								314			201								199
L. delbrueckii NWC_2_2	# Ideel predicted genes			2111			2113		4355								2328			2142								2144
	% genes are pseudogenes			0.133112			0.128727		0.892537								0.267612			0.138655								0.134328
	# pseudogenes			281			272		3887								623			297								288
L. helveticus NWC_2_3	# Ideel predicted genes			2380			2389		4812								3214			2380								2384
	% genes are pseudogenes			0.116807			0.12432		0.89069								0.560361			0.115126								0.119966
	# pseudogenes			278			297		4286								1801			274								286
L. helveticus NWC_2_3	# Ideel predicted genes			2244			2250		4703								2950			2248								2252
	% genes are pseudogenes			0.122995			0.129778		0.900702								0.51661			0.122776								0.12833
	# pseudogenes			276			292		4236								1524			276								289
References
[1] Gurevich A, Saveliev V, Vyahhi N, Tesler G. QUAST: quality assessment tool for genome assemblies. Bioinformatics. 2013;29:1072–5.
